# Overcoming Cisplatin Resistance in TP53-null Colon Cancer Organoids

**DOI:** 10.1101/2025.02.12.637569

**Authors:** Sana Khalili, Paige Heine, Minou Khazan, Carolyn E. Banister, Sidney E. Morrison, Phillip J. Buckhaults

**Affiliations:** University of South Carolina, Columbia SC; Medical University of South Carolina, Columbia, SC

## Abstract

**Cisplatin chemotherapy of colorectal cancer (CRC) is associated with dose-limiting side effects and the development of drug resistance, resulting in reduced therapeutic effectiveness. The resistant phenotype in colon cancer is primarily due to changes in p53-regulated DNA damage signaling and /or defects in the cellular mismatch-repair pathway. Therefore, enhancing the efficacy of cisplatin chemotherapy remains a significant challenge. In this study, we used a TP53-KO patient-derived colon tumor organoid model to perform a genome-wide CRISPR KO screen in the absence and presence of cisplatin and identified gene knockouts that re-sensitize cisplatin-resistant TP53-KO colon cancer organoids to cisplatin treatment. Knockout of genes in the DNA Repair pathways, including Fanconi Anemia (FA cause re-sensitization of TP53-KO colon cancer cells to cisplatin. Inhibition of genes ERCC6, FANCL, and BRIP1 enhances cisplatin-induced cell death in TP53-KO colon cancer organoids. These findings suggest that targeting these pathways could be an effective approach to overcome chemoresistance of TP53-muatnt colon cancer cells to cisplatin.**
