## Supplementary Table 2 for "Overcoming Cisplatin Resistance in TP53-null Colon Cancer Organoids"

### Sheet: Sheet1
Gene_guide	Guide
ERCC6_g1	GGGTGAAGGAATTTCACACG
ERCC6_g2	AGATGGGCTGCACTCACGTG
FANCL_g1	GCTCACCAGACTTGTGTATG
FANCL_g2	ATTTACAACTGAAGAATGCA
BRIP1_g	AGATGAAGCTCATAACATCG
NT_g	TCCTGCCAAGAAACACCCTT
